# Accurate tracking of the mutational landscape of diploid hybrid genomes

**DOI:** 10.1101/507830

**Authors:** Lorenzo Tattini, Nicolò Tellini, Simone Mozzachiodi, Melania Jennifer D’Angiolo, Sophie Loeillet, Alain Nicolas, Gianni Liti

## Abstract

**Background:** Genome evolution promotes diversity within a population via mutations, recombination, and whole-genome duplication. However, quantifying precisely these factors in diploid hybrid genomes is challenging. Here we present an integrated experimental and computational workflow to accurately track the mutational landscape of yeast diploid hybrids (MuLoYDH) in terms of single-nucleotide variants, small insertions/deletions, copy-number variants and loss-of-heterozygosity.

**Results:** Haploid *Saccharomyces* parents were combined into diploid hybrids with fully phased genome and controlled levels of heterozygosity. The resulting hybrids represented the ancestral state and were evolved under different laboratory protocols. Variant simulations enabled to efficiently integrate competitive and standard mapping, depending on local levels of heterozygosity and read length. Experimental validations proved high accuracy and resolution of our computational approach. Finally, applying MuLoYDH to four different diploids revealed striking genetic background effects. Homozygous *S. cerevisiae* showed ~4-fold higher mutation rate compared to *S. paradoxus*. In contrast, interspecies hybrids exhibited mutation rates similar to intraspecies hybrids despite 10-fold higher heterozygosity. MuLoYDH unveiled that a substantial fraction of the genome (~200 bp per generation) was shaped by loss-of-heterozygosity and this process was strongly inhibited by high levels of heterozygosity.

**Conclusions:** We report a comprehensive framework for characterizing the mutational spectrum of yeast diploid hybrids with unprecedented resolution, which can be generalised to other genetic systems. Applying MuLoYDH to laboratory-evolved hybrids provided novel quantitative insights into the evolutionary processes that mould yeast genomes.
