## Additional file 2 for "Accurate tracking of the mutational landscape of diploid hybrid genomes"

### Sheet: Table S1 - Table S1 - Unmapped 
Table S1 - Unmapped reads against different assemblies - Calculated from T0 samples
background	unmapped ref1	unmapped ref2	unmapped competitive	% unmapped decrease ref1	% unmapped decrease ref2
YPS128/DBVPG6765	610340	586054	561741	7.96261	4.14859
N17/DBVPG6765	1089152	1117332	617256	43.3269	44.7563
UWOPS03-461.4/YPS128	939366	859426	822972	12.3907	4.24167
SK1/BY	789993	743822	700956	11.2706	5.76294

### Sheet: Table S2 - Table S2 - Percentag
Table S2 - Percentage of reads with MAPQ = 0 - Calculated from T0 samples
background	ref1			ref2			competitive
	mapped	mapped MAPQ = 0	% MAPQ = 0	mapped	mapped MAPQ = 0	% MAPQ = 0	mapped	mapped MAPQ = 0	% MAPQ = 0
YPS128/DBVPG6765	6002585	710160	11.8309	5995355	749798	12.5063	6031603	2320555	38.4733
N17/DBVPG6765	6992655	1250364	17.8811	6976058	1275976	18.2908	7141244	822840	11.5224
UWOPS03-461.4/YPS128	13055164	1291246	9.89069	13064171	1152982	8.82553	13246777	6634517	50.084
SK1/BY	7323520	1068687	14.5925	7297894	1029326	14.1044	7344016	2903516	39.5358
