## Additional file 3 for "Accurate tracking of the mutational landscape of diploid hybrid genomes"

### Sheet: Small Variants - Variants detec
Variants detected in the A452R14 SK1/BY hybrid and results of the validations
STAN	COMP	VALSTAT	ASSEMBLY	CHROM	POS	ID	REF	ALT	QUAL	FILTER	INFO	FORMAT	A452R14	FORWARD PRIMER	REVERSE PRIMER
F	T	SF	S288C	chrII	272943	.	A	G	225	.	DP=70;VDB=0.673565;SGB=-0.693147;MQSB=0.955441;MQ0F=0.0142857;AC=1;AN=1;DP4=0,0,41,19;MQ=42;SF=0;PH=T;ANN=G|synonymous_variant|LOW|YBR017C|S288c_02G01140|transcript|S288c_02T01140.1|protein_coding|1/1|c.1152T>C|p.Asp384Asp|1152/2757|1152/2757|384/918||,G|upstream_gene_variant|MODIFIER|YBR015C|S288c_02G01120|transcript|S288c_02T01120.1|protein_coding||c.-3049T>C|||||3049|,G|downstream_gene_variant…	GT:PL:DP:SP:ADF:ADR:AD	1:255,0:60:0:0,41:0,19:0,60	TTTCAACCAATTCGGAGTCG	ATCCCGCTACAAACACAAAG
T	T	TP	S288C	chrII	617176	.	G	A	181	.	DP=29;VDB=0.0552785;SGB=-0.692352;RPB=0.326418;MQB=0.106944;MQSB=0.115917;BQB=0.981133;MQ0F=0.482759;AC=1;AN=1;DP4=2,3,9,12;MQ=15;SF=0;PH=T;ANN=A|missense_variant|MODERATE|YBR198C|S288c_02G02850|transcript|S288c_02T02850.1|protein_coding|1/1|c.1738C>T|p.His580Tyr|1738/2397|1738/2397|580/798||,A|upstream_gene_variant|MODIFIER|YBR195C|S288c_02G02820|transcript|S288c_02T02820.1|protein_coding||c.-49…	GT:PL:DP:SP:ADF:ADR:AD	1:208,0:26:0:2,9:3,12:5,21	TAACCTAACCGAGTCGCCTG	AAGGATGAAGACCCAACGTG
T	T	TP	S288C	chrII	711643	.	T	G	222	.	DP=90;VDB=0.431847;SGB=-0.693147;RPB=0.90878;MQB=4.55461e-09;MQSB=0.891093;BQB=0.316946;MQ0F=0;ICB=1;HOB=0.5;AC=1;AN=2;DP4=21,12,24,22;MQ=46;SF=0;PH=F;ANN=G|missense_variant|MODERATE|YBR245C|S288c_02G03290|transcript|S288c_02T03290.1|protein_coding|1/1|c.287A>C|p.Asn96Thr|287/3390|287/3390|96/1129||,G|upstream_gene_variant|MODIFIER|YBR243C|S288c_02G03270|transcript|S288c_02T03270.1|protein_coding…	GT:PL:DP:SP:ADF:ADR:AD	0/1:255,0,255:79:4:21,24:12,22:33,46	CTGGAATTTAATCTATGCTC	GATTGTATTTCATCTGGTTC
T	T	NA	S288C	chrIV	697594	.	C	T	228	.	DP=29;VDB=0.590646;SGB=-0.693021;RPB=1;MQB=1;MQSB=0.686213;BQB=1;MQ0F=0.137931;AC=1;AN=1;DP4=1,0,21,6;MQ=29;SF=0;PH=T;ANN=T|synonymous_variant|LOW|YDR119W|S288c_04G03350|transcript|S288c_04T03350.1|protein_coding|1/1|c.1647C>T|p.Ile549Ile|1647/2307|1647/2307|549/768||,T|upstream_gene_variant|MODIFIER|YDR117C|S288c_04G03330|transcript|S288c_04T03330.1|protein_coding||c.-4232G>A|||||4232|,T|upstrea…	GT:PL:DP:SP:ADF:ADR:AD	1:255,0:28:0:1,21:0,6:1,27
T	T	SF	S288C	chrIV	841107	.	AT	A	228	.	INDEL;IDV=39;IMF=0.975;DP=40;VDB=0.245507;SGB=-0.693143;MQSB=0.898106;MQ0F=0.1;AC=1;AN=1;DP4=1,0,18,20;MQ=34;SF=0;PH=T;ANN=A|frameshift_variant|HIGH|YDR186C|S288c_04G03970|transcript|S288c_04T03970.1|protein_coding|1/1|c.2107delA|p.Ile703fs|2107/2634|2107/2634|703/877||,A|upstream_gene_variant|MODIFIER|YDR184C|S288c_04G03950|transcript|S288c_04T03950.1|protein_coding||c.-1873delA|||||1873|,A|upst…	GT:PL:DP:SP:ADF:ADR:AD	1:255,0:39:0:1,18:0,20:1,38	TGTTATCCATATCATCTTCG	GGACCCTGCTCTGCAAAAGC
T	T	NA	S288C	chrIV	892146	.	C	T	225	.	DP=22;VDB=0.010162;SGB=-0.690438;MQSB=0.23233;MQ0F=0;AC=1;AN=1;DP4=0,0,11,6;MQ=44;SF=0;PH=T;ANN=T|upstream_gene_variant|MODIFIER|YDR211W|S288c_04G04160|transcript|S288c_04T04160.1|protein_coding||c.-306C>T|||||306|,T|upstream_gene_variant|MODIFIER|YDR212W|S288c_04G04170|transcript|S288c_04T04170.1|protein_coding||c.-2811C>T|||||2811|,T|intergenic_region|MODIFIER|YDR208W-YDR211W|S288c_04G04150-S28…	GT:PL:DP:SP:ADF:ADR:AD	1:255,0:17:0:0,11:0,6:0,17
T	T	NA	S288C	chrIV	1263877	.	C	T	225	.	DP=59;VDB=0.401073;SGB=-0.693147;MQSB=0.396522;MQ0F=0.0508475;AC=2;AN=2;DP4=0,0,41,12;MQ=29;SF=0;PH=F;ANN=T|missense_variant|MODERATE|YDR390C|S288c_04G05840|transcript|S288c_04T05840.1|protein_coding|1/1|c.700G>A|p.Glu234Lys|700/1911|700/1911|234/636||,T|upstream_gene_variant|MODIFIER|YDR392W|S288c_04G05860|transcript|S288c_04T05860.1|protein_coding||c.-2548C>T|||||2548|,T|upstream_gene_variant|M…	GT:PL:DP:SP:ADF:ADR:AD	1/1:255,160,0:53:0:0,41:0,12:0,53
T	T	TP	S288C	chrIV	1366438	.	T	G	222	.	DP=62;VDB=0.910481;SGB=-0.692717;RPB=0.999854;MQB=0.597279;MQSB=0.0813319;BQB=0.403116;MQ0F=0.306452;ICB=1;HOB=0.5;AC=1;AN=2;DP4=16,16,15,8;MQ=26;SF=0;PH=F;ANN=G|upstream_gene_variant|MODIFIER|YDR449C|S288c_04G06330|transcript|S288c_04T06330.1|protein_coding||c.-59A>C|||||59|,G|upstream_gene_variant|MODIFIER|YDR450W|S288c_04G06340|transcript|S288c_04T06340.1|protein_coding||c.-962T>G|||||962|,G|u…	GT:PL:DP:SP:ADF:ADR:AD	0/1:255,0,255:55:5:16,15:16,8:32,23	CATTTATGCTAGACCCTCTGG	CTGCGCTGTCAGATATAAGC
T	T	TP	S288C	chrIV	1431741	.	C	T	225	.	DP=96;VDB=0.356963;SGB=-0.693147;MQSB=0.524822;MQ0F=0.0833333;AC=2;AN=2;DP4=0,0,27,61;MQ=28;SF=0;PH=F;ANN=T|missense_variant|MODERATE|YDR484W|S288c_04G06650|transcript|S288c_04T06650.1|protein_coding|1/1|c.1502C>T|p.Ser501Phe|1502/1926|1502/1926|501/641||,T|upstream_gene_variant|MODIFIER|YDR481C|S288c_04G06620|transcript|S288c_04T06620.1|protein_coding||c.-4014G>A|||||4014|,T|upstream_gene_varian…	GT:PL:DP:SP:ADF:ADR:AD	1/1:255,255,0:88:0:0,27:0,61:0,88	AACACAAGAAGACAATACGG	CTCCATGTCTTATACAATCG
T	T	NA	S288C	chrV	407761	.	G	A	218	.	DP=37;VDB=0.984488;SGB=-0.692914;RPB=0.328905;MQB=0.0103154;MQSB=0.0993232;BQB=0.702619;MQ0F=0.459459;AC=1;AN=1;DP4=5,3,14,11;MQ=17;SF=0;PH=T;ANN=A|synonymous_variant|LOW|YER124C|S288c_05G02000|transcript|S288c_05T02000.1|protein_coding|1/1|c.1536C>T|p.Asp512Asp|1536/1722|1536/1722|512/573||,A|upstream_gene_variant|MODIFIER|YER122C|S288c_05G01980|transcript|S288c_05T01980.1|protein_coding||c.-317…	GT:PL:DP:SP:ADF:ADR:AD	1:245,0:33:0:5,14:3,11:8,25
T	T	TP	S288C	chrVII	441007	.	C	T	222	.	DP=61;VDB=0.487507;SGB=-0.69168;RPB=0.641734;MQB=8.52641e-08;MQSB=0.577513;BQB=0.898821;MQ0F=0;ICB=1;HOB=0.5;AC=1;AN=2;DP4=11,24,9,10;MQ=48;SF=0;PH=F;ANN=T|upstream_gene_variant|MODIFIER|YGL032C|S288c_07G02070|transcript|S288c_07T02070.1|protein_coding||c.-4006G>A|||||4006|,T|upstream_gene_variant|MODIFIER|YGL031C|S288c_07G02080|transcript|S288c_07T02080.1|protein_coding||c.-2905G>A|||||2905|,T|d…	GT:PL:DP:SP:ADF:ADR:AD	0/1:255,0,255:54:4:11,9:24,10:35,19	GGTGCGGACTCATTATTAAG	ATATACGGGATTATTCAGTTC
T	T	NA	S288C	chrVII	982098	.	A	G	228	.	DP=58;VDB=0.835702;SGB=-0.693141;RPB=0.00156938;MQB=0.00027718;MQSB=0.00122275;BQB=0.822314;MQ0F=0.396552;AC=1;AN=1;DP4=3,8,19,18;MQ=20;SF=0;PH=T;ANN=G|synonymous_variant|LOW|YGR245C|S288c_07G04570|transcript|S288c_07T04570.1|protein_coding|1/1|c.222T>C|p.Gly74Gly|222/2304|222/2304|74/767||,G|upstream_gene_variant|MODIFIER|YGR244C|S288c_07G04560|transcript|S288c_07T04560.1|protein_coding||c.-2528…	GT:PL:DP:SP:ADF:ADR:AD	1:255,0:48:7:3,19:8,18:11,37
T	T	NA	S288C	chrVIII	304727	.	T	C	228	.	DP=46;VDB=0.0181094;SGB=-0.69311;RPB=0.15615;MQB=0.00585281;MQSB=0.99668;BQB=0.204604;MQ0F=0.5;AC=1;AN=1;DP4=6,3,16,15;MQ=16;SF=0;PH=T;ANN=C|synonymous_variant|LOW|YHR091C|S288c_08G01520|transcript|S288c_08T01520.1|protein_coding|1/1|c.540A>G|p.Lys180Lys|540/1932|540/1932|180/643||,C|upstream_gene_variant|MODIFIER|YHR089C|S288c_08G01500|transcript|S288c_08T01500.1|protein_coding||c.-2933A>G|||||2…	GT:PL:DP:SP:ADF:ADR:AD	1:255,0:40:3:6,16:3,15:9,31
T	T	NA	S288C	chrVIII	435128	.	C	T	225	.	DP=37;VDB=0.515806;SGB=-0.693132;MQSB=0.958048;MQ0F=0;AC=1;AN=1;DP4=0,0,25,9;MQ=46;SF=0;PH=T;ANN=T|missense_variant|MODERATE|YHR158C|S288c_08G02160|transcript|S288c_08T02160.1|protein_coding|1/1|c.550G>A|p.Gly184Ser|550/3495|550/3495|184/1164||,T|upstream_gene_variant|MODIFIER|YHR156C|S288c_08G02140|transcript|S288c_08T02140.1|protein_coding||c.-4224G>A|||||4224|,T|upstream_gene_variant|MODIFIER|…	GT:PL:DP:SP:ADF:ADR:AD	1:255,0:34:0:0,25:0,9:0,34
T	T	NA	S288C	chrIX	173363	.	G	T	225	.	DP=37;VDB=0.734042;SGB=-0.693097;MQSB=0.00257783;MQ0F=0;AC=1;AN=1;DP4=0,0,17,13;MQ=37;SF=0;PH=T;ANN=T|upstream_gene_variant|MODIFIER|YIL105C|S288c_09G00630|transcript|S288c_09T00630.1|protein_coding||c.-3642C>A|||||3642|,T|upstream_gene_variant|MODIFIER|YIL104C|S288c_09G00640|transcript|S288c_09T00640.1|protein_coding||c.-1778C>A|||||1778|,T|upstream_gene_variant|MODIFIER|YIL099W|S288c_09G00690|t…	GT:PL:DP:SP:ADF:ADR:AD	1:255,0:30:0:0,17:0,13:0,30
T	T	NA	S288C	chrX	475344	.	C	T	228	.	DP=43;VDB=0.776854;SGB=-0.693141;RPB=0.135135;MQB=0.108108;MQSB=0.00231239;BQB=0.810811;MQ0F=0.139535;AC=1;AN=1;DP4=0,2,20,17;MQ=32;SF=0;PH=T;ANN=T|missense_variant|MODERATE|YJR021C|S288c_10G02120|transcript|S288c_10T02120.1|protein_coding|1/2|c.154G>A|p.Asp52Asn|154/960|154/960|52/319||,T|upstream_gene_variant|MODIFIER|YJR016C|S288c_10G02090|transcript|S288c_10T02090.1|protein_coding||c.-3218G>A…	GT:PL:DP:SP:ADF:ADR:AD	1:255,0:39:6:0,20:2,17:2,37
T	T	NA	S288C	chrXII	288352	.	G	A	225	.	DP=52;VDB=0.10659;SGB=-0.693147;MQSB=0.505079;MQ0F=0;AC=1;AN=1;DP4=0,0,25,21;MQ=45;SF=0;PH=T;ANN=A|missense_variant|MODERATE|YLR080W|S288c_12G01380|transcript|S288c_12T01380.1|protein_coding|1/1|c.398G>A|p.Gly133Asp|398/1335|398/1335|133/444||,A|upstream_gene_variant|MODIFIER|YLR078C|S288c_12G01360|transcript|S288c_12T01360.1|protein_coding||c.-1754C>T|||||1754|,A|upstream_gene_variant|MODIFIER|Y…	GT:PL:DP:SP:ADF:ADR:AD	1:255,0:46:0:0,25:0,21:0,46
T	T	NA	S288C	chrXII	724946	.	C	A	228	.	DP=40;VDB=0.968726;SGB=-0.693132;RPB=0.867647;MQB=0.117647;MQSB=0.389267;BQB=0.691176;MQ0F=0.15;AC=1;AN=1;DP4=1,1,24,10;MQ=28;SF=0;PH=T;ANN=A|synonymous_variant|LOW|YLR301W|S288c_12G03330|transcript|S288c_12T03330.1|protein_coding|1/1|c.72C>A|p.Ser24Ser|72/735|72/735|24/244||,A|upstream_gene_variant|MODIFIER|YLR303W|S288c_12G03340|transcript|S288c_12T03340.1|protein_coding||c.-1646C>A|||||1646|,A…	GT:PL:DP:SP:ADF:ADR:AD	1:255,0:36:3:1,24:1,10:2,34
T	T	SF	S288C	chrXV	961910	.	G	T	222	.	DP=75;VDB=0.0554876;SGB=-0.693143;RPB=0.693069;MQB=0.785918;MQSB=0.324525;BQB=0.719807;MQ0F=0.0266667;ICB=1;HOB=0.5;AC=1;AN=2;DP4=12,16,18,20;MQ=32;SF=0;PH=F;ANN=T|stop_gained|HIGH|YOR341W|S288c_15G04530|transcript|S288c_15T04530.1|protein_coding|1/1|c.886G>T|p.Glu296*|886/4995|886/4995|296/1664||,T|upstream_gene_variant|MODIFIER|YOR339C|S288c_15G04510|transcript|S288c_15T04510.1|protein_coding||…	GT:PL:DP:SP:ADF:ADR:AD	0/1:255,0,255:66:1:12,18:16,20:28,38	GGTAAGTGTGATAACTGTGG	GTGGCACAACAAGAACATCC
T	T	NA	SK1	chrII	151046	.	G	A	228	.	DP=39;VDB=0.490402;SGB=-0.69311;RPB=0.190332;MQB=0.0305614;MQSB=0.22142;BQB=0.714663;MQ0F=0.128205;AC=1;AN=1;DP4=0,3,13,18;MQ=32;SF=0;PH=T;ANN=A|missense_variant|MODERATE|YBL046W|SK1_02G00600|transcript|SK1_02T00600.1|protein_coding|1/1|c.448G>A|p.Asp150Asn|448/1353|448/1353|150/450||,A|upstream_gene_variant|MODIFIER|YBL047C|SK1_02G00590|transcript|SK1_02T00590.1|protein_coding||c.-831C>T|||||831…	GT:PL:DP:SP:ADF:ADR:AD	1:255,0:34:6:0,13:3,18:3,31
T	T	NA	SK1	chrIV	40368	.	T	G	225	.	DP=35;VDB=0.610054;SGB=-0.69311;MQSB=0.998244;MQ0F=0;AC=1;AN=1;DP4=0,0,15,16;MQ=46;SF=0;PH=T;ANN=G|missense_variant|MODERATE|YDL239C|SK1_04G00100|transcript|SK1_04T00100.1|protein_coding|1/1|c.1670A>C|p.Glu557Ala|1670/2373|1670/2373|557/790||,G|upstream_gene_variant|MODIFIER|YDL237W|SK1_04G00120|transcript|SK1_04T00120.1|protein_coding||c.-3552T>G|||||3552|,G|downstream_gene_variant|MODIFIER|YDL2…	GT:PL:DP:SP:ADF:ADR:AD	1:255,0:31:0:0,15:0,16:0,31
T	F	TP	SK1	chrIV	973299	.	T	G	222	.	DP=81;VDB=0.503641;SGB=-0.69311;RPB=0.65788;MQB=1.24346e-11;MQSB=0.0755356;BQB=0.853154;MQ0F=0;ICB=1;HOB=0.5;AC=1;AN=2;DP4=16,26,21,10;MQ=48;SF=0;PH=F;ANN=G|missense_variant|MODERATE|YDR266C|SK1_04G04640|transcript|SK1_04T04640.1|protein_coding|1/1|c.1098A>C|p.Glu366Asp|1098/1920|1098/1920|366/639||,G|upstream_gene_variant|MODIFIER|YDR264C|SK1_04G04620|transcript|SK1_04T04620.1|protein_coding||c.…	GT:PL:DP:SP:ADF:ADR:AD	0/1:255,0,255:73:17:16,21:26,10:42,31	CAGATTATTGTATTTGGAGG	ACGAGTTGGAGTTACAAGCC
T	T	NA	SK1	chrV	540702	.	A	C	225	.	DP=22;VDB=0.0885925;SGB=-0.688148;MQSB=0.556584;MQ0F=0;AC=1;AN=1;DP4=0,0,12,3;MQ=39;SF=0;PH=T;ANN=C|upstream_gene_variant|MODIFIER|YER168C|SK1_05G02420|transcript|SK1_05T02420.1|protein_coding||c.-4415T>G|||||4415|,C|upstream_gene_variant|MODIFIER|YER171W|SK1_05G02450|transcript|SK1_05T02450.1|protein_coding||c.-3A>C|||||3|,C|downstream_gene_variant|MODIFIER|YER169W|SK1_05G02430|transcript|SK1_05…	GT:PL:DP:SP:ADF:ADR:AD	1:255,0:15:0:0,12:0,3:0,15
T	T	NA	SK1	chrVII	873446	.	A	C	212	.	DP=53;VDB=0.647955;SGB=-0.693143;RPB=0.966557;MQB=0.00746077;MQSB=0.943567;BQB=0.885715;MQ0F=0.490566;AC=1;AN=1;DP4=3,5,21,17;MQ=15;SF=0;PH=T;ANN=C|missense_variant|MODERATE|YGR194C|SK1_07G04040|transcript|SK1_07T04040.1|protein_coding|1/1|c.334T>G|p.Ser112Ala|334/1803|334/1803|112/600||,C|upstream_gene_variant|MODIFIER|YGR192C|SK1_07G04020|transcript|SK1_07T04020.1|protein_coding||c.-3732T>G||||…	GT:PL:DP:SP:ADF:ADR:AD	1:239,0:46:3:3,21:5,17:8,38
T	T	TP	SK1	chrVIII	27110	.	G	A	225	.	DP=61;VDB=0.0440842;SGB=-0.693147;MQSB=0.446986;MQ0F=0;AC=1;AN=1;DP4=0,0,37,16;MQ=44;SF=0;PH=T;ANN=A|missense_variant|MODERATE|YHL038C|SK1_08G00090|transcript|SK1_08T00090.1|protein_coding|1/1|c.445C>T|p.Arg149Cys|445/1893|445/1893|149/630||,A|upstream_gene_variant|MODIFIER|YHL040C|SK1_08G00070|transcript|SK1_08T00070.1|protein_coding||c.-4094C>T|||||4094|,A|upstream_gene_variant|MODIFIER|YHL036W…	GT:PL:DP:SP:ADF:ADR:AD	1:255,0:53:0:0,37:0,16:0,53	TCTCCAGGGCACGTTCTGTC	CGCTGAAGGAAAGGTTTGAG
T	T	NA	SK1	chrXI	345003	.	G	A	225	.	DP=40;VDB=0.139104;SGB=-0.69311;MQSB=0.03405;MQ0F=0;AC=1;AN=1;DP4=0,0,14,17;MQ=38;SF=0;PH=T;ANN=A|missense_variant|MODERATE|YKL057C|SK1_11G01540|transcript|SK1_11T01540.1|protein_coding|1/1|c.511C>T|p.Pro171Ser|511/3114|511/3114|171/1037||,A|upstream_gene_variant|MODIFIER|YKL059C|SK1_11G01520|transcript|SK1_11T01520.1|protein_coding||c.-4016C>T|||||4016|,A|downstream_gene_variant|MODIFIER|YKL058W…	GT:PL:DP:SP:ADF:ADR:AD	1:255,0:31:0:0,14:0,17:0,31
T	T	TP	SK1	chrXII	83402	.	C	A	225	.	DP=65;VDB=0.0285046;SGB=-0.693147;MQSB=0.982998;MQ0F=0;AC=1;AN=1;DP4=0,0,27,28;MQ=45;SF=0;PH=T;ANN=A|missense_variant|MODERATE|YLL029W|SK1_12G00320|transcript|SK1_12T00320.1|protein_coding|1/1|c.1328C>A|p.Ala443Glu|1328/2250|1328/2250|443/749||,A|upstream_gene_variant|MODIFIER|YLL031C|SK1_12G00310|transcript|SK1_12T00310.1|protein_coding||c.-2581G>T|||||2581|,A|upstream_gene_variant|MODIFIER|YLL0…	GT:PL:DP:SP:ADF:ADR:AD	1:255,0:55:0:0,27:0,28:0,55	GCCTTGTAACGATTTACTAC	GATGGCGTCGATATTAAACC
T	F	TP	SK1	chrXII	883211	.	G	A	222	.	DP=103;VDB=0.779047;SGB=-0.693145;RPB=0.993006;MQB=2.08723e-13;MQSB=0.999904;BQB=0.9504;MQ0F=0;ICB=1;HOB=0.5;AC=1;AN=2;DP4=25,18,24,16;MQ=47;SF=0;PH=F;ANN=A|synonymous_variant|LOW|YLR398C|SK1_12G04110|transcript|SK1_12T04110.1|protein_coding|1/1|c.1263C>T|p.Thr421Thr|1263/3864|1263/3864|421/1287||,A|upstream_gene_variant|MODIFIER|YLR397C|SK1_12G04100|transcript|SK1_12T04100.1|protein_coding||c.-2…	GT:PL:DP:SP:ADF:ADR:AD	0/1:255,0,255:83:0:25,24:18,16:43,40	CCAATCCAATTAGCAAACTC	TTTGTTGCCGCCCACACATC
T	F	TP	SK1	chrXII	884649	.	C	A	222	.	DP=46;VDB=0.316435;SGB=-0.688148;RPB=0.871606;MQB=3.1157e-05;MQSB=0.905873;BQB=0.999347;MQ0F=0;ICB=1;HOB=0.5;AC=1;AN=2;DP4=13,5,11,4;MQ=47;SF=0;PH=F;ANN=A|upstream_gene_variant|MODIFIER|YLR397C|SK1_12G04100|transcript|SK1_12T04100.1|protein_coding||c.-4303G>T|||||4303|,A|upstream_gene_variant|MODIFIER|YLR398C|SK1_12G04110|transcript|SK1_12T04110.1|protein_coding||c.-176G>T|||||176|,A|downstream_g…	GT:PL:DP:SP:ADF:ADR:AD	0/1:255,0,255:33:0:13,11:5,4:18,15	TTGATATAATTCCTGTATGG	TAAACCTAACAAGGTTAATC
T	T	NA	SK1	chrXII	955042	.	T	C	225	.	DP=23;VDB=0.224164;SGB=-0.692562;MQSB=0.369955;MQ0F=0.0434783;AC=1;AN=1;DP4=0,0,17,5;MQ=42;SF=0;PH=T;ANN=C|upstream_gene_variant|MODIFIER|YLR432W|SK1_12G04400|transcript|SK1_12T04400.1|protein_coding||c.-2348T>C|||||2348|,C|downstream_gene_variant|MODIFIER|YLR430W|SK1_12G04380|transcript|SK1_12T04380.1|protein_coding||c.*69T>C|||||69|,C|downstream_gene_variant|MODIFIER|YLR431C|SK1_12G04390|transc…	GT:PL:DP:SP:ADF:ADR:AD	1:255,0:22:0:0,17:0,5:0,22
T	T	NA	SK1	chrXIII	331835	.	T	C	191	.	DP=16;VDB=0.484415;SGB=-0.680642;RPB=0.708333;MQB=0.166667;MQSB=0.444858;BQB=0.708333;MQ0F=0.25;AC=1;AN=1;DP4=2,0,8,4;MQ=30;SF=0;PH=T;ANN=C|upstream_gene_variant|MODIFIER|YMR036C|SK1_13G01570|transcript|SK1_13T01570.1|protein_coding||c.-4972A>G|||||4972|,C|upstream_gene_variant|MODIFIER|YMR037C|SK1_13G01580|transcript|SK1_13T01580.1|protein_coding||c.-1974A>G|||||1974|,C|upstream_gene_variant|MOD…	GT:PL:DP:SP:ADF:ADR:AD	1:218,0:14:0:2,8:0,4:2,12
T	T	NA	SK1	chrXIII	559674	.	C	T	225	.	DP=27;VDB=0.00424446;SGB=-0.692562;MQSB=0.997773;MQ0F=0.111111;AC=1;AN=1;DP4=0,0,13,9;MQ=34;SF=0;PH=T;ANN=T|upstream_gene_variant|MODIFIER|YMR162C|SK1_13G02720|transcript|SK1_13T02720.1|protein_coding||c.-2960G>A|||||2960|,T|upstream_gene_variant|MODIFIER|YMR163C|SK1_13G02730|transcript|SK1_13T02730.1|protein_coding||c.-493G>A|||||493|,T|downstream_gene_variant|MODIFIER|YMR164C|SK1_13G02740|trans…	GT:PL:DP:SP:ADF:ADR:AD	1:255,0:22:0:0,13:0,9:0,22
T	T	NA	SK1	chrXIV	56378	.	C	A	228	.	DP=39;VDB=0.816709;SGB=-0.693139;RPB=1;MQB=1;MQSB=0.827394;BQB=1;MQ0F=0.128205;AC=1;AN=1;DP4=1,0,26,10;MQ=32;SF=0;PH=T;ANN=A|synonymous_variant|LOW|YNL308C|SK1_14G00260|transcript|SK1_14T00260.1|protein_coding|1/1|c.1572G>T|p.Ala524Ala|1572/1776|1572/1776|524/591||,A|upstream_gene_variant|MODIFIER|YNL311C|SK1_14G00230|transcript|SK1_14T00230.1|protein_coding||c.-2634G>T|||||2634|,A|upstream_gene_…	GT:PL:DP:SP:ADF:ADR:AD	1:255,0:37:0:1,26:0,10:1,36
F	T	TP	SK1	chrXV	245927	.	C	T	225	.	DP=44;VDB=0.158742;SGB=-0.693139;MQSB=0.849192;MQ0F=0.159091;AC=2;AN=2;DP4=0,0,31,5;MQ=25;SF=0;PH=F;ANN=T|upstream_gene_variant|MODIFIER|YOL032W|SK1_15G01180|transcript|SK1_15T01180.1|protein_coding||c.-145C>T|||||145|,T|upstream_gene_variant|MODIFIER|YOL030W|SK1_15G01200|transcript|SK1_15T01200.1|protein_coding||c.-2903C>T|||||2903|,T|downstream_gene_variant|MODIFIER|YOL034W|SK1_15G01160|transcr…	GT:PL:DP:SP:ADF:ADR:AD	1/1:255,108,0:36:0:0,31:0,5:0,36	TTCGATACAATAGGGTCATG	GGACTTCTACCGATAGTTGC
T	T	NA	SK1	chrXVI	295555	.	C	G	225	.	DP=58;VDB=0.999591;SGB=-0.693147;MQSB=0.970446;MQ0F=0;AC=1;AN=1;DP4=0,0,26,25;MQ=45;SF=0;PH=T;ANN=G|missense_variant|MODERATE|YPL137C|SK1_16G01410|transcript|SK1_16T01410.1|protein_coding|1/1|c.1187G>C|p.Gly396Ala|1187/3831|1187/3831|396/1276||,G|upstream_gene_variant|MODIFIER|YPL139C|SK1_16G01390|transcript|SK1_16T01390.1|protein_coding||c.-4399G>C|||||4399|,G|upstream_gene_variant|MODIFIER|YPL1…	GT:PL:DP:SP:ADF:ADR:AD	1:255,0:51:0:0,26:0,25:0,51

### Sheet: LOHs
LOH filtered variants
sample	ref	chr	start	first	last	end	status	len	denES	evrES	distES	denLF	evrLF	distLF	SNV	denSNV	InDel	denInDels	hetSNV	hetInDel	TI
A452R14	BY	chrI	1	31651	190574	190581	1	736	0.00386	259	190580	0.00463	216	158924	0	0	0	0	0	0	-
A452R14	BY	chrI	190717	190844	197000	219929	1	60	0.00205	487	29212	0.00975	103	6157	0	0	0	0	0	0	-
A452R14	BY	chrII	1	9961	94373	94810	1	440	0.00464	215	94809	0.00521	192	84413	0	0	0	0	0	0	-
A452R14	BY	chrII	116604	116649	364185	364251	1	1398	0.00565	177	247647	0.00565	177	247537	1	4e-06	0	0	0	0	-
A452R14	BY	chrII	364252	364319	364356	364403	1	7	0.04636	22	151	0.18421	5	38	0	0	0	0	0	0	sub
A452R14	BY	chrII	364404	364453	627019	627204	1	1460	0.00556	180	262800	0.00556	180	262567	1	3.8e-06	0	0	0	0	-
A452R14	BY	chrII	627205	627391	802061	813597	0	790	0.00424	236	186392	0.00452	221	174671	1	5.7e-06	0	0	1	0	ter
A452R14	BY	chrIII	1	13839	51352	51711	1	118	0.002282	438	51710	0.003145	318	37514	0	0	0	0	0	0	-
A452R14	BY	chrIII	56702	57270	89337	93176	1	117	0.003208	312	36474	0.003648	274	32068	0	0	0	0	0	0	-
A452R14	BY	chrIII	93177	97017	97266	97617	0	2	0.00045	2220	4440	0.008	125	250	0	0	0	0	0	0	int
A452R14	BY	chrIII	97618	97971	153877	162065	1	318	0.004934	203	64447	0.005688	176	55907	0	0	0	0	0	0	-
A452R14	BY	chrIII	187932	194585	298358	298362	1	397	0.003595	278	110430	0.003826	261	103774	0	0	0	0	0	0	-
A452R14	BY	chrIII	298363	298368	298368	298498	0	1	0.007407	135	135	1	1	1	0	0	0	0	0	0	int
A452R14	BY	chrIII	298499	298631	314508	341580	1	57	0.001323	756	43081	0.00359	279	15878	0	0	0	0	0	0	-
A452R14	BY	chrIV	1	22387	46118	46173	1	151	0.00327	306	46172	0.00636	157	23732	0	0	0	0	0	0	-
A452R14	BY	chrIV	46174	46231	46336	46545	0	3	0.00809	124	371	0.0283	35	106	0	0	0	0	0	0	int
A452R14	BY	chrIV	46546	46757	46757	46968	1	1	0.00237	422	422	1	1	1	0	0	0	0	0	0	-
A452R14	BY	chrIV	46969	47182	47182	47242	1	1	0.00366	273	273	1	1	1	0	0	0	0	0	0	sub
A452R14	BY	chrIV	47243	47304	47304	47452	1	1	0.00478	209	209	1	1	1	0	0	0	0	0	0	-
A452R14	BY	chrIV	47453	47602	47602	47792	1	1	0.00295	339	339	1	1	1	0	0	0	0	0	0	sub
A452R14	BY	chrIV	47793	47985	47985	47993	1	1	0.005	200	200	1	1	1	0	0	0	0	0	0	-
A452R14	BY	chrIV	47994	48004	48004	48091	0	1	0.01031	97	97	1	1	1	0	0	0	0	0	0	int
A452R14	BY	chrIV	48092	48180	451019	451380	1	2301	0.00571	175	403288	0.00571	175	402840	0	0	0	0	0	0	-
A452R14	BY	chrIV	451995	452180	1043644	1043774	1	3589	0.00606	165	591779	0.00607	165	591465	2	3.4e-06	1	1.7e-06	0	0	-
A452R14	BY	chrIV	1043775	1043907	1313225	1313337	0	1391	0.00516	194	269562	0.00516	194	269319	1	3.7e-06	0	0	0	0	int
A452R14	BY	chrIV	1314080	1314237	1527575	1566853	0	1205	0.00477	210	252773	0.00565	177	213339	2	9.4e-06	0	0	1	0	ter
A452R14	BY	chrV	1	26541	115900	116332	1	573	0.00493	203	116331	0.00641	156	89360	0	0	0	0	0	0	-
A452R14	BY	chrV	117178	117549	534752	534947	1	2387	0.00571	175	417769	0.00572	175	417204	1	2.4e-06	0	0	0	0	-
A452R14	BY	chrV	534948	535145	535976	536026	0	5	0.00464	216	1078	0.00601	166	832	0	0	0	0	0	0	int
A452R14	BY	chrV	536027	536078	566534	583092	1	203	0.00431	232	47065	0.00667	150	30457	0	0	0	0	0	0	-
A452R14	BY	chrVI	1	34004	266413	271539	1	1673	0.00616	162	271538	0.0072	139	232410	0	0	0	0	0	0	-
A452R14	BY	chrVII	51159	51496	471132	471584	0	2099	0.00499	200	420425	0.005	200	419637	2	4.8e-06	0	0	1	0	int
A452R14	BY	chrVII	471585	472038	1066168	1091538	1	3701	0.00597	168	619953	0.00623	161	594131	1	1.7e-06	0	0	0	0	-
A452R14	BY	chrVIII	1	19211	140013	140130	1	882	0.00629	159	140129	0.0073	137	120803	0	0	0	0	0	0	-
A452R14	BY	chrVIII	140131	140250	142809	143057	1	21	0.00718	139	2926	0.0082	122	2560	0	0	0	0	0	0	sub
A452R14	BY	chrVIII	143058	143307	447322	447539	1	1559	0.00512	195	304481	0.00513	195	304016	2	6.6e-06	0	0	0	0	-
A452R14	BY	chrVIII	449612	450143	540633	581049	1	630	0.00479	209	131437	0.00696	144	90491	0	0	0	0	0	0	-
A452R14	BY	chrIX	1	30677	243657	243716	1	1224	0.005022	199	243715	0.00575	174	212981	1	4.7e-06	0	0	0	0	-
A452R14	BY	chrIX	243717	243777	247984	248371	0	58	0.012462	80	4654	0.01378	73	4208	0	0	0	0	0	0	int
A452R14	BY	chrIX	248372	248760	318553	319152	1	326	0.004606	217	70780	0.00467	214	69794	0	0	0	0	0	0	-
A452R14	BY	chrIX	319153	319754	319754	320222	0	1	0.000935	1069	1069	1	1	1	0	0	0	0	0	0	int
A452R14	BY	chrIX	320223	320693	424953	440036	1	679	0.005667	176	119813	0.00651	154	104261	0	0	0	0	0	0	-
A452R14	BY	chrX	1	31893	145463	145654	1	694	0.004765	210	145653	0.00611	164	113571	0	0	0	0	0	0	-
A452R14	BY	chrX	148936	149181	222946	223089	1	363	0.004895	204	74153	0.00492	203	73766	0	0	0	0	0	0	-
A452R14	BY	chrX	223635	223986	286617	286768	1	465	0.007365	136	63133	0.00742	135	62632	0	0	0	0	0	0	-
A452R14	BY	chrX	287984	288374	518406	519097	1	1127	0.004876	205	231113	0.0049	204	230033	1	4.3e-06	0	0	0	0	-
A452R14	BY	chrX	519098	519790	523416	523548	0	8	0.001798	556	4450	0.00221	453	3627	0	0	0	0	0	0	int
A452R14	BY	chrX	523549	523683	580327	580394	1	196	0.003448	290	56845	0.00346	289	56645	0	0	0	0	0	0	-
A452R14	BY	chrX	580588	580714	633914	634359	1	142	0.002641	379	53771	0.00267	375	53201	0	0	0	0	0	0	-
A452R14	BY	chrX	636419	637045	732371	751611	1	598	0.005191	193	115192	0.00627	159	95327	0	0	0	0	0	0	-
A452R14	BY	chrXI	1	3397	559255	559324	1	2829	0.00506	198	559323	0.00509	196	555859	1	1.8e-06	0	0	0	0	-
A452R14	BY	chrXI	559325	559396	560739	560765	0	6	0.00417	240	1440	0.00446	224	1344	0	0	0	0	0	0	int
A452R14	BY	chrXI	560766	560794	642818	666862	1	462	0.00435	230	106096	0.00563	178	82025	0	0	0	0	0	0	-
A452R14	BY	chrXII	1	21028	274619	274812	1	1603	0.005833	171	274811	0.00632	158	253592	0	0	0	0	0	0	-
A452R14	BY	chrXII	274813	275007	277133	277238	0	10	0.004124	242	2425	0.0047	213	2127	0	0	0	0	0	0	int
A452R14	BY	chrXII	277239	277346	291141	291281	1	73	0.005199	192	14042	0.00529	189	13796	1	7.25e-05	0	0	0	0	-
A452R14	BY	chrXII	292464	293503	964725	966005	1	3167	0.004702	213	673541	0.00472	212	671223	1	1.5e-06	0	0	0	0	-
A452R14	BY	chrXII	966006	967288	971150	972854	0	6	0.000876	1141	6848	0.00155	644	3863	0	0	0	0	0	0	int
A452R14	BY	chrXII	972855	974560	1059166	1075542	1	377	0.003671	272	102687	0.00446	224	84607	0	0	0	0	0	0	-
A452R14	BY	chrXIII	1	9880	102728	102950	1	567	0.005508	182	102949	0.00611	164	92849	0	0	0	0	0	0	-
A452R14	BY	chrXIII	107557	107708	134042	134517	1	155	0.005749	174	26960	0.00589	170	26335	0	0	0	0	0	0	-
A452R14	BY	chrXIII	134518	134995	134995	135756	1	1	0.000808	1238	1238	1	1	1	0	0	0	0	0	0	sub
A452R14	BY	chrXIII	135757	136519	225396	225477	1	356	0.003968	252	89720	0.00401	250	88878	0	0	0	0	0	0	-
A452R14	BY	chrXIII	225478	225561	225639	226527	1	3	0.00286	350	1049	0.03797	26	79	0	0	0	0	0	0	sub
A452R14	BY	chrXIII	226528	227418	489274	490050	1	1454	0.005518	181	263522	0.00555	180	261857	0	0	0	0	0	0	-
A452R14	BY	chrXIII	491285	491489	547629	547656	1	323	0.00573	175	56371	0.00575	174	56141	0	0	0	0	0	0	-
A452R14	BY	chrXIII	547790	547896	734465	734540	1	1079	0.005778	173	186750	0.00578	173	186570	0	0	0	0	0	0	-
A452R14	BY	chrXIII	734541	734618	734618	734706	0	1	0.006061	165	165	1	1	1	0	0	0	0	0	0	int
A452R14	BY	chrXIII	734707	734797	735061	735245	1	2	0.003717	269	538	0.00755	132	265	0	0	0	0	0	0	-
A452R14	BY	chrXIII	735246	735431	920247	930506	0	1064	0.005449	184	195260	0.00576	174	184817	0	0	0	0	0	0	ter
A452R14	BY	chrXIV	1	11351	701290	701841	1	3340	0.00476	210	701840	0.00484	207	689940	0	0	0	0	0	0	-
A452R14	BY	chrXIV	701842	702395	765258	777615	0	528	0.00697	144	75773	0.0084	119	62864	0	0	0	0	0	0	ter
A452R14	BY	chrXV	1	35444	63868	64661	0	166	0.00257	390	64660	0.00584	171	28425	0	0	0	0	0	0	ter
A452R14	BY	chrXV	315365	315510	315720	315792	1	3	0.00703	142	427	0.01422	70	211	0	0	0	0	0	0	-
A452R14	BY	chrXV	316103	316341	382560	382771	1	413	0.00619	161	66668	0.00624	160	66220	0	0	0	0	0	0	-
A452R14	BY	chrXV	382772	382985	384237	384289	0	8	0.00527	190	1517	0.00638	157	1253	0	0	0	0	0	0	int
A452R14	BY	chrXV	384290	384343	499938	499973	1	633	0.00547	183	115683	0.00548	183	115596	0	0	0	0	0	0	-
A452R14	BY	chrXV	499974	500010	1070549	1091343	0	2954	0.005	200	591369	0.00518	193	570540	1	1.8e-06	0	0	1	0	ter
A452R14	BY	chrXVI	1	26468	163121	163189	1	903	0.00553	181	163188	0.00661	151	136654	0	0	0	0	0	0	-
A452R14	BY	chrXVI	173965	174158	222002	222150	1	279	0.00579	173	48185	0.00583	171	47845	0	0	0	0	0	0	-
A452R14	BY	chrXVI	222151	222300	224807	224875	0	15	0.00551	182	2724	0.00598	167	2508	0	0	0	0	0	0	int
A452R14	BY	chrXVI	224876	224945	298994	299068	1	482	0.0065	154	74192	0.00651	154	74050	0	0	0	0	0	0	-
A452R14	BY	chrXVI	299069	299145	299193	299489	0	2	0.00476	210	420	0.04082	24	49	0	0	0	0	0	0	int
A452R14	BY	chrXVI	299490	299787	667776	667990	1	2410	0.00654	153	368500	0.00655	153	367990	0	0	0	0	0	0	-
A452R14	BY	chrXVI	667991	668206	671354	671393	0	12	0.00353	284	3402	0.00381	262	3149	0	0	0	0	0	0	int
A452R14	BY	chrXVI	671394	671434	729969	730033	1	352	0.006	167	58639	0.00601	166	58536	0	0	0	0	0	0	-
A452R14	BY	chrXVI	730240	730381	818132	818239	1	500	0.00568	176	87999	0.0057	176	87752	0	0	0	0	0	0	-
A452R14	SK1	chrI	1	34362	192897	192904	1	736	0.00382	262	192903	0.00464	215	158536	0	0	0	0	0	0	-
A452R14	SK1	chrI	192905	192913	192913	193039	0	1	0.00746	134	134	1	1	1	0	0	0	0	0	0	int
A452R14	SK1	chrI	193040	193168	199335	228861	1	60	0.00167	597	35821	0.00973	103	6168	0	0	0	0	0	0	-
A452R14	SK1	chrII	1	34127	112165	112602	1	440	0.00391	256	112601	0.00564	177	78039	0	0	0	0	0	0	-
A452R14	SK1	chrII	112603	113041	134349	134392	0	129	0.00592	169	21789	0.00605	165	21309	0	0	0	0	0	0	int
A452R14	SK1	chrII	134393	134438	371748	371814	1	1398	0.00589	170	237421	0.00589	170	237311	1	4.2e-06	0	0	0	0	-
A452R14	SK1	chrII	371967	372016	634695	634880	1	1460	0.00555	180	262913	0.00556	180	262680	0	0	0	0	0	0	-
A452R14	SK1	chrIII	1	14703	52278	52638	1	118	0.002242	446	52637	0.00314	318	37576	0	0	0	0	0	0	-
A452R14	SK1	chrIII	52639	53001	57058	57626	0	22	0.004411	227	4987	0.005421	184	4058	0	0	0	0	0	0	int
A452R14	SK1	chrIII	57627	58196	84341	85194	1	117	0.004244	236	27567	0.004475	223	26146	0	0	0	0	0	0	-
A452R14	SK1	chrIII	86651	87004	142680	149656	1	318	0.005047	198	63005	0.005712	175	55677	0	0	0	0	0	0	-
A452R14	SK1	chrIII	149657	156635	167664	168219	0	6	0.000323	3094	18562	0.000544	1838	11030	0	0	0	0	0	0	int
A452R14	SK1	chrIII	168220	168777	279766	279770	1	397	0.003559	281	111550	0.003577	280	110990	0	0	0	0	0	0	-
A452R14	SK1	chrIII	279907	280039	295919	340914	1	57	0.000934	1070	61007	0.003589	279	15881	0	0	0	0	0	0	-
A452R14	SK1	chrIV	1	35710	59441	59497	1	151	0.00254	394	59496	0.00636	157	23732	1	4.21e-05	0	0	0	0	-
A452R14	SK1	chrIV	59870	60081	60081	60292	1	1	0.00237	422	422	1	1	1	0	0	0	0	0	0	-
A452R14	SK1	chrIV	60567	60628	60628	60776	1	1	0.00478	209	209	1	1	1	0	0	0	0	0	0	-
A452R14	SK1	chrIV	61117	61309	61309	61317	1	1	0.005	200	200	1	1	1	0	0	0	0	0	0	-
A452R14	SK1	chrIV	61416	61504	462135	462496	1	2301	0.00574	174	401080	0.00574	174	400632	0	0	0	0	0	0	-
A452R14	SK1	chrIV	462497	462859	462927	463110	0	2	0.00326	306	613	0.02899	34	69	0	0	0	0	0	0	int
A452R14	SK1	chrIV	463111	463296	1008014	1008144	1	3589	0.00658	152	545033	0.00659	152	544719	1	1.8e-06	0	0	1	0	-
A452R14	SK1	chrIV	1267782	1267895	1268367	1268523	0	4	0.0054	185	741	0.00846	118	473	1	0.0021142	0	0	0	0	int
A452R14	SK1	chrV	1	39479	134392	134823	1	573	0.00425	235	134822	0.00604	166	94914	0	0	0	0	0	0	-
A452R14	SK1	chrV	134824	135257	135299	135668	0	2	0.00237	422	844	0.04651	22	43	0	0	0	0	0	0	int
A452R14	SK1	chrV	135669	136040	542555	542750	1	2387	0.00586	171	407081	0.00587	170	406516	1	2.5e-06	0	0	0	0	-
A452R14	SK1	chrV	543830	543881	574329	589812	1	203	0.00441	227	45982	0.00667	150	30449	0	0	0	0	0	0	-
A452R14	SK1	chrVI	1	53825	287712	299318	1	1673	0.00559	179	299317	0.00715	140	233888	0	0	0	0	0	0	-
A452R14	SK1	chrVII	1	6293	45829	46165	0	240	0.0052	192	46164	0.00607	165	39537	0	0	0	0	0	0	ter
A452R14	SK1	chrVII	475760	476213	1051509	1080440	1	3701	0.00612	163	604680	0.00643	155	575297	1	1.7e-06	0	0	0	0	-
A452R14	SK1	chrVIII	1	20747	135912	136029	1	882	0.00648	154	136028	0.00766	131	115166	1	8.7e-06	0	0	0	0	-
A452R14	SK1	chrVIII	138957	139206	422991	423208	1	1559	0.00548	182	284251	0.00549	182	283786	0	0	0	0	0	0	-
A452R14	SK1	chrVIII	423209	423428	424750	425280	0	5	0.00241	414	2071	0.00378	265	1323	0	0	0	0	0	0	int
A452R14	SK1	chrVIII	425281	425812	516617	542723	1	630	0.00536	186	117442	0.00694	144	90806	0	0	0	0	0	0	-
A452R14	SK1	chrIX	1	20941	228449	228508	1	1224	0.005357	187	228507	0.0059	170	207509	0	0	0	0	0	0	-
A452R14	SK1	chrIX	232859	233247	304639	305238	1	326	0.004504	222	72379	0.00457	219	71393	0	0	0	0	0	0	-
A452R14	SK1	chrIX	306309	306779	415876	449612	1	679	0.004738	211	143303	0.00622	161	109098	0	0	0	0	0	0	-
A452R14	SK1	chrX	1	40741	155234	155425	1	694	0.004465	224	155424	0.00606	165	114494	0	0	0	0	0	0	-
A452R14	SK1	chrX	155426	155619	158460	158704	0	33	0.010067	99	3278	0.01161	86	2842	0	0	0	0	0	0	int
A452R14	SK1	chrX	158705	158950	227250	227393	1	363	0.005285	189	68688	0.00531	188	68301	0	0	0	0	0	0	-
A452R14	SK1	chrX	227394	227538	227589	227937	0	3	0.005525	181	543	0.05769	17	52	0	0	0	0	0	0	int
A452R14	SK1	chrX	227938	228287	290906	291057	1	465	0.007367	136	63119	0.00743	135	62620	0	0	0	0	0	0	-
A452R14	SK1	chrX	291058	291210	291883	292272	0	4	0.003295	304	1214	0.00593	168	674	0	0	0	0	0	0	int
A452R14	SK1	chrX	292273	292663	512212	512903	1	1127	0.005108	196	220630	0.00513	195	219550	0	0	0	0	0	0	-
A452R14	SK1	chrX	517355	517489	574006	574073	1	196	0.003456	289	56718	0.00347	288	56518	0	0	0	0	0	0	-
A452R14	SK1	chrX	574074	574142	574142	574266	1	1	0.005208	192	192	1	1	1	0	0	0	0	0	0	sub
A452R14	SK1	chrX	574267	574393	627598	628043	1	142	0.002641	379	53776	0.00267	375	53206	0	0	0	0	0	0	-
A452R14	SK1	chrX	628044	628490	629478	630102	0	2	0.000972	1029	2058	0.00202	494	989	0	0	0	0	0	0	int
A452R14	SK1	chrX	630103	630729	725768	753937	1	598	0.004829	207	123834	0.00629	159	95040	0	0	0	0	0	0	-
A452R14	SK1	chrXI	1	9768	570954	571023	1	2829	0.00495	202	571022	0.00504	198	561187	1	1.8e-06	0	0	0	0	-
A452R14	SK1	chrXI	572465	572493	660435	690901	1	462	0.0039	256	118436	0.00525	190	87943	0	0	0	0	0	0	-
A452R14	SK1	chrXII	1	21406	269393	269586	1	1603	0.005946	168	269585	0.00646	155	247988	1	4e-06	0	0	0	0	-
A452R14	SK1	chrXII	272013	272120	285919	286059	1	73	0.005197	192	14046	0.00529	189	13800	0	0	0	0	0	0	-
A452R14	SK1	chrXII	286060	286201	286203	287240	1	2	0.001695	590	1180	0.66667	2	3	0	0	0	0	0	0	sub
A452R14	SK1	chrXII	287241	288280	924541	925821	1	3167	0.004959	202	638580	0.00498	201	636262	2	3.1e-06	0	0	2	0	-
A452R14	SK1	chrXII	932671	934376	1014674	1054145	1	377	0.003104	322	121474	0.00469	213	80299	2	2.49e-05	0	0	0	0	-
A452R14	SK1	chrXIII	1	4420	97259	97481	1	567	0.005817	172	97480	0.00611	164	92840	0	0	0	0	0	0	-
A452R14	SK1	chrXIII	97482	97706	101938	102087	0	19	0.004126	242	4605	0.00449	223	4233	0	0	0	0	0	0	int
A452R14	SK1	chrXIII	102088	102239	128483	128958	1	155	0.005769	173	26870	0.00591	169	26245	0	0	0	0	0	0	-
A452R14	SK1	chrXIII	130198	130960	202278	202359	1	356	0.004933	203	72161	0.00499	200	71319	0	0	0	0	0	0	-
A452R14	SK1	chrXIII	203409	204298	456206	456973	1	1454	0.005734	174	253564	0.00577	173	251909	1	4e-06	0	0	0	0	-
A452R14	SK1	chrXIII	456974	457742	457995	458197	0	3	0.002453	408	1223	0.01181	85	254	0	0	0	0	0	0	int
A452R14	SK1	chrXIII	458198	458402	514642	514669	1	323	0.00572	175	56471	0.00574	174	56241	0	0	0	0	0	0	-
A452R14	SK1	chrXIII	514670	514698	514698	514802	1	1	0.007576	132	132	1	1	1	0	0	0	0	0	0	sub
A452R14	SK1	chrXIII	514803	514909	701724	701799	1	1079	0.00577	173	186996	0.00578	173	186816	1	5.4e-06	0	0	0	0	-
A452R14	SK1	chrXIII	701966	702056	702320	702504	1	2	0.003717	269	538	0.00755	132	265	0	0	0	0	0	0	-
A452R14	SK1	chrXIV	1	19894	716529	717080	1	3340	0.00466	215	717079	0.00479	209	696636	1	1.4e-06	0	0	0	0	-
A452R14	SK1	chrXV	50435	51229	295846	295990	0	1445	0.00588	170	245555	0.00591	169	244618	1	4.1e-06	0	0	0	0	int
A452R14	SK1	chrXV	295991	296136	296346	296418	1	3	0.00703	142	427	0.01422	70	211	0	0	0	0	0	0	-
A452R14	SK1	chrXV	296419	296492	296492	296728	0	1	0.00324	309	309	1	1	1	0	0	0	0	0	0	int
A452R14	SK1	chrXV	296729	296967	363454	363665	1	413	0.00617	162	66936	0.00621	161	66488	0	0	0	0	0	0	-
A452R14	SK1	chrXV	365183	365236	481665	481700	1	633	0.00543	184	116517	0.00544	184	116430	0	0	0	0	0	0	-
A452R14	SK1	chrXVI	1	28441	162693	162761	1	903	0.00555	180	162760	0.00673	149	134253	0	0	0	0	0	0	-
A452R14	SK1	chrXVI	162762	162831	173324	173516	0	81	0.00753	133	10754	0.00772	130	10494	0	0	0	0	0	0	int
A452R14	SK1	chrXVI	173517	173710	221857	222005	1	279	0.00575	174	48488	0.00579	173	48148	0	0	0	0	0	0	-
A452R14	SK1	chrXVI	224731	224800	298849	298923	1	482	0.0065	154	74192	0.00651	154	74050	1	1.35e-05	0	0	0	0	-
A452R14	SK1	chrXVI	299345	299642	667463	667677	1	2410	0.00654	153	368332	0.00655	153	367822	0	0	0	0	0	0	-
A452R14	SK1	chrXVI	671081	671121	730016	730080	1	352	0.00597	168	58999	0.00598	167	58896	0	0	0	0	0	0	-
A452R14	SK1	chrXVI	730081	730146	730146	730286	1	1	0.00488	205	205	1	1	1	0	0	0	0	0	0	sub
A452R14	SK1	chrXVI	730287	730428	818642	818749	1	500	0.00565	177	88462	0.00567	176	88215	0	0	0	0	0	0	-
A452R14	SK1	chrXVI	818750	818859	918890	946846	0	588	0.00459	218	128096	0.00588	170	100032	0	0	0	0	0	0	ter

### Sheet: LOH - Legend
Legend
sample	sample ID
ref	reference genome
chr	chromosome of the segment
start	start coordinate of the segment calculated as the average position from the first marker of the segment and the last one of the upstream segment
first	coordinate of the first marker of the segment
last	coordinate of the last marker of the segment
end	end coordinate of the segment calculated as the average position from the last marker of the segment and the first one of the downstream segment
status	status of the segment, 0 = homozygous reference, 1 = heterozygous
len	number of markers lying within the segment
denES	average number of bp between markers of the segment calculated using “start” and “end” coordinates
evrES	average base-pairs separating markers of the segment calculated using “start” and “end” coordinates
distLF	average number of bp between markers of the segment calculated using “last” and “first” coordinates
evrLF	average base-pairs separating markers of the segment calculated using “last” and “first” coordinates
SNV	number of single-nucleotide variants detected within the segment
denSNV	density of single-nucleotide variants detected within the segment, calculated using “last” and “first” coordinates
InDel	number of indels detected within the segment
denInDel	density of indels detected within the segment, calculated using “last” and “first” coordinates
TI	annotation for interstitial LOH segments (int) and terminal segments (ter); events detected also in the control (and thus subtracted) are annotated as “sub”

### Sheet: CNVs - CNVs filtered table
CNVs filtered table
event allele	mean BAF	chr	start	end	copy number	type	Wilcoxon Rank Sum p-value	Kolmogorov-Smirnov p-value
S288C	0.14	III_SK1	142301	168751	1	loss	1.58159381602028e-25	0
S288C	1	VII_SK1	273493	278783	3	gain	9.66126485830521e-08	7.4209118627877e-08
