## Additional file 6 for "Accurate tracking of the mutational landscape of diploid hybrid genomes"

### Sheet: N17 x WE - AllIndel.N17WE
AllIndel.N17WE
SAMPLE	CHROM	POS	ID	REF	ALT	QUAL	FILTER	INFO	FORMAT
A887R23	chrIV_DBVPG6765	1035855	.	CTTTTTT	CTTTTTTT	124	.	INDEL;IDV=45;IMF=0.918367;DP=49;VDB=0.00673708;SGB=-0.693145;MQSB=0.783564;MQ0F=0;AC=1;AN=1;DP4=0,0,25,15;MQ=48;SF=0;PH=T;ANN=CTTTTTTT|frameshift_variant|HIGH|YDR300C|DBVPG6765_04G04920|transcript|DBVPG6765_04T04920.1|protein_coding|1/1|c.838_839insA|p.Arg282fs|838/1287|838/1287|280/428||,CTTTTTTT|upstream_gene_variant|MODIFIER|YDR298C|DBVPG6765_04G04900|transcript|DBVPG6765_04T04900.1|protein_co…	GT:PL:DP:SP:ADF:ADR:AD	1:154,0:40:0:0,25:0,15:0,40
A887R24	chrXII_N17	518650	.	CAAGAAGGAAAAGAAGGAAAAGAAGGATAAGAAGGAAAAGAAGGA	CAAGAAGGAAAAGAAGGATAAGAAGGAAAAGAAGGA	225	.	INDEL;IDV=14;IMF=0.7;DP=20;VDB=0.00252492;SGB=-0.690438;MQSB=0.931063;MQ0F=0;AC=1;AN=1;DP4=0,0,3,14;MQ=48;SF=0;PH=T;ANN=CAAGAAGGAAAAGAAGGATAAGAAGGAAAAGAAGGA|disruptive_inframe_deletion|MODERATE|YLR197W|N17_12G02310|transcript|N17_12T02310.1|protein_coding|1/1|c.1407_1415delAAAGAAGGA|p.Glu469_Lys471del|1407/1515|1407/1515|469/504||WARNING_TRANSCRIPT_MULTIPLE_STOP_CODONS,CAAGAAGGAAAAGAAGGATAAGAAGGA…	GT:PL:DP:SP:ADF:ADR:AD	1:255,0:17:0:0,3:0,14:0,17
A887R25	chrIV_DBVPG6765	231305	.	TGCTGGTGCTGCTTCTGGCGCTG	TGCTG	225	.	INDEL;IDV=19;IMF=0.95;DP=20;VDB=0.109739;SGB=-0.69168;MQSB=1;MQ0F=0;AC=1;AN=1;DP4=0,0,12,7;MQ=50;SF=0;PH=T;ANN=TGCTG|disruptive_inframe_deletion|MODERATE|YDL130W|DBVPG6765_04G01080|transcript|DBVPG6765_04T01080.1|protein_coding|2/2|c.209_226delGTGCTGCTTCTGGCGCTG|p.Gly70_Ala75del|209/321|209/321|70/106||,TGCTG|upstream_gene_variant|MODIFIER|YDL129W|DBVPG6765_04G01090|transcript|DBVPG6765_04T01090.…	GT:PL:DP:SP:ADF:ADR:AD	1:255,0:19:0:0,12:0,7:0,19
A887R25	chrX_DBVPG6765	708275	.	TGTAGGAGTGGTAG	TGTAGGAGTGGTAGGAGTGGTAG	225	.	INDEL;IDV=31;IMF=0.72093;DP=43;VDB=0.0641666;SGB=-0.693141;MQSB=0.96106;MQ0F=0;AC=1;AN=1;DP4=0,0,14,23;MQ=49;SF=0;PH=T;ANN=TGTAGGAGTGGTAGGAGTGGTAG|conservative_inframe_insertion|MODERATE|YJR151C|DBVPG6765_10G03320|transcript|DBVPG6765_10T03320.1|protein_coding|1/1|c.529_530insCTACCACTC|p.Ser177_Thr178insThrThrPro|529/3333|529/3333|177/1110||,TGTAGGAGTGGTAGGAGTGGTAG|upstream_gene_variant|MODIFIER|…	GT:PL:DP:SP:ADF:ADR:AD	1:255,0:37:0:0,14:0,23:0,37

### Sheet: NA x WE - AllIndel.NAWE
AllIndel.NAWE
SAMPLE	CHROM	POS	ID	REF	ALT	QUAL	FILTER	INFO	FORMAT
A887R47	chrVII_YPS128	48540	.	TTGCTGCTGCTGCTGCTGCTGCTG	TTGCTGCTGCTGCTGCTGCTGCTGCTG	225	.	INDEL;IDV=23;IMF=0.851852;DP=27;VDB=3.21698e-06;SGB=-0.692717;MQSB=0.148351;MQ0F=0;AC=1;AN=1;DP4=0,0,13,10;MQ=32;SF=0;PH=T;ANN=TTGCTGCTGCTGCTGCTGCTGCTGCTG|conservative_inframe_insertion|MODERATE|YGL237C|YPS128_07G00220|transcript|YPS128_07T00220.1|protein_coding|1/1|c.375_376insCAG|p.Gln125dup|375/798|375/798|125/265||,TTGCTGCTGCTGCTGCTGCTGCTGCTG|upstream_gene_variant|MODIFIER|YGL234W|YPS128_07G0…	GT:PL:DP:SP:ADF:ADR:AD	1:255,0:23:0:0,13:0,10:0,23
A887R48	chrXIV_DBVPG6765	403742	.	ATGGCCGTAGAGGTGGTTACGGTGGTGGCCGT	ATGGCCGT	225	.	INDEL;IDV=23;IMF=0.958333;DP=24;VDB=0.000212924;SGB=-0.692717;MQSB=0.64876;MQ0F=0;AC=1;AN=1;DP4=0,0,10,13;MQ=49;SF=0;PH=T;ANN=ATGGCCGT|conservative_inframe_deletion|MODERATE|YNL112W|DBVPG6765_14G01990|transcript|DBVPG6765_14T01990.1|protein_coding|2/2|c.1552_1575delAGAGGTGGTTACGGTGGTGGCCGT|p.Arg518_Arg525del|1552/1641|1552/1641|518/546||,ATGGCCGT|upstream_gene_variant|MODIFIER|YNL115C|DBVPG6765_1…	GT:PL:DP:SP:ADF:ADR:AD	1:255,0:23:0:0,10:0,13:0,23
A887R49	chrX_DBVPG6765	83802	.	CCTCTTCATCCTCGTCCAAAGAACTC	CCTC	225	.	INDEL;IDV=18;IMF=0.857143;DP=21;VDB=0.00149699;SGB=-0.690438;MQSB=0.594978;MQ0F=0;AC=1;AN=1;DP4=0,0,4,13;MQ=45;SF=0;PH=T;ANN=CCTC|frameshift_variant&start_lost|HIGH|YJL187C|DBVPG6765_10G00340|transcript|DBVPG6765_10T00340.1|protein_coding|1/1|c.3_24delGAGTTCTTTGGACGAGGATGAA|p.Ser2fs|24/2460|3/2460|1/819||,CCTC|upstream_gene_variant|MODIFIER|YJL190C|DBVPG6765_10G00320|transcript|DBVPG6765_10T00320…	GT:PL:DP:SP:ADF:ADR:AD	1:255,0:17:0:0,4:0,13:0,17

### Sheet: N17 - AllIndel.N17
AllIndel.N17
SAMPLE	CHROM	POS	ID	REF	ALT	QUAL	FILTER	INFO	FORMAT
A887R2	chrII_N17	697549	.	TAAGAA	TAA	222	.	INDEL;IDV=21;IMF=0.466667;DP=45;VDB=0.224114;SGB=-0.69168;MQSB=0.99886;MQ0F=0;ICB=1;HOB=0.5;AC=1;AN=2;DP4=8,9,8,11;MQ=49;SF=0;ANN=TAA|upstream_gene_variant|MODIFIER|YBR229C|N17_02G03240|transcript|N17_02T03240.1|protein_coding||c.-1822_-1820delTTC|||||1820|WARNING_TRANSCRIPT_MULTIPLE_STOP_CODONS,TAA|upstream_gene_variant|MODIFIER|YBR230C|N17_02G03250|transcript|N17_02T03250.1|protein_coding||c.-1…	GT:PL:DP:SP:ADF:ADR:AD	0/1:255,0,255:36:0:8,8:9,11:17,19
A887R5	chrXI_N17	607770	.	TGAGAGA	TGAGA	222	.	INDEL;IDV=27;IMF=0.55102;DP=49;VDB=0.114123;SGB=-0.692717;MQSB=0.979606;MQ0F=0;ICB=1;HOB=0.5;AC=1;AN=2;DP4=6,12,9,14;MQ=49;SF=0;ANN=TGAGA|frameshift_variant|HIGH|YKR078W|N17_11G02810|transcript|N17_11T02810.1|protein_coding|1/1|c.1613_1614delGA|p.Arg538fs|1613/1758|1613/1758|538/585||WARNING_TRANSCRIPT_MULTIPLE_STOP_CODONS,TGAGA|upstream_gene_variant|MODIFIER|YKR080W|N17_11G02830|transcript|N17_1…	GT:PL:DP:SP:ADF:ADR:AD	0/1:255,0,255:41:1:6,9:12,14:18,23

### Sheet: WE - AllIndel.WE
AllIndel.WE
SAMPLE	CHROM	POS	ID	REF	ALT	QUAL	FILTER	INFO	FORMAT
A887R40	chrII_DBVPG6765	333645	.	ATGTAAGCTGTGGTTTGCCTTGTAAGCTGTGGTTTGCCTTGTA	ATGTAAGCTGTGGTTTGCCTTGTA	222	.	INDEL;IDV=16;IMF=0.219178;DP=73;VDB=0.00221287;SGB=-0.691153;MQSB=0.987851;MQ0F=0;ICB=1;HOB=0.5;AC=1;AN=2;DP4=18,14,10,8;MQ=48;SF=0;ANN=ATGTAAGCTGTGGTTTGCCTTGTA|upstream_gene_variant|MODIFIER|YBR055C|DBVPG6765_02G01480|transcript|DBVPG6765_02T01480.1|protein_coding||c.-4190_-4172delTACAAGGCAAACCACAGCT|||||4172|,ATGTAAGCTGTGGTTTGCCTTGTA|downstream_gene_variant|MODIFIER|YBR056W|DBVPG6765_02G01490|t…	GT:PL:DP:SP:ADF:ADR:AD	0/1:255,0,255:50:0:18,10:14,8:32,18
A887R40	chrXV_DBVPG6765	227193	.	GT	G	222	.	INDEL;IDV=40;IMF=0.449438;DP=89;VDB=0.312113;SGB=-0.693132;MQSB=0.968427;MQ0F=0;ICB=1;HOB=0.5;AC=1;AN=2;DP4=29,15,20,14;MQ=49;SF=0;ANN=G|frameshift_variant|HIGH|YOL045W|DBVPG6765_15G01080|transcript|DBVPG6765_15T01080.1|protein_coding|1/1|c.1082delT|p.Val361fs|1082/3306|1082/3306|361/1101||,G|upstream_gene_variant|MODIFIER|YOL048C|DBVPG6765_15G01060|transcript|DBVPG6765_15T01060.1|protein_coding|…	GT:PL:DP:SP:ADF:ADR:AD	0/1:255,0,255:78:2:29,20:15,14:44,34
A887R41	chrXII_DBVPG6765	112241	.	CTGTTGCTGTTGTTGCTGTTGTTGCTGTTGTTGCTGTTGTTGCTGTTGTTGCTG	CTGTTGCTGTTGTTGCTGTTGTTGCTGTTGTTGCTGTTGTTGCTGTTGTTGCTGTTGTTGCTG	225	.	INDEL;IDV=20;IMF=0.307692;DP=65;VDB=7.09205e-05;SGB=-0.692914;MQSB=1;MQ0F=0;AC=2;AN=2;DP4=0,0,13,12;MQ=50;SF=0;ANN=CTGTTGCTGTTGTTGCTGTTGTTGCTGTTGTTGCTGTTGTTGCTGTTGTTGCTGTTGTTGCTG|conservative_inframe_insertion|MODERATE|YLL013C|DBVPG6765_12G00460|transcript|DBVPG6765_12T00460.1|protein_coding|1/1|c.1191_1192insCAGCAACAA|p.Pro397_Gln398insGlnGlnGln|1191/2679|1191/2679|397/892||,CTGTTGCTGTTGTTGCTGTT…	GT:PL:DP:SP:ADF:ADR:AD	1/1:255,72,0:25:0:0,12:0,12:0,24
A887R41	chrXIV_DBVPG6765	277336	.	GCGGAGCTTTCTACGGAGCTTTCTACGGAGC	GCGGAGCTTTCTACGGAGCTTTCTACGGAGCTTTCTACGGAGC	222	.	INDEL;IDV=28;IMF=0.341463;DP=82;VDB=1.12485e-06;SGB=-0.693079;MQSB=1;MQ0F=0;ICB=1;HOB=0.5;AC=1;AN=2;DP4=24,10,18,11;MQ=50;SF=0;ANN=GCGGAGCTTTCTACGGAGCTTTCTACGGAGCTTTCTACGGAGC|disruptive_inframe_insertion|MODERATE|YNL186W|DBVPG6765_14G01350|transcript|DBVPG6765_14T01350.1|protein_coding|1/1|c.362_373dupTTTCTACGGAGC|p.Leu121_Glu124dup|374/2367|374/2367|125/788||,GCGGAGCTTTCTACGGAGCTTTCTACGGAGCTTTCT…	GT:PL:DP:SP:ADF:ADR:AD	0/1:255,0,255:63:2:24,18:10,11:34,29
A887R41	chrXIV_DBVPG6765	554819	.	GCAACAACAACAACAACAACAACAACAACAACAACAACA	GCAACAACAACAACAACAACAACAACAACAACAACAACAACA	222	.	INDEL;IDV=17;IMF=0.242857;DP=67;VDB=4.76898e-06;SGB=-0.69168;MQSB=0.840297;MQ0F=0;ICB=1;HOB=0.5;AC=1;AN=2;DP4=19,11,10,9;MQ=49;SF=0;ANN=GCAACAACAACAACAACAACAACAACAACAACAACAACAACA|disruptive_inframe_insertion|MODERATE|YNL027W|DBVPG6765_14G02760|transcript|DBVPG6765_14T02760.1|protein_coding|1/1|c.408_410dupACA|p.Gln137dup|411/2037|411/2037|137/678||,GCAACAACAACAACAACAACAACAACAACAACAACAACAACA|upstr…	GT:PL:DP:SP:ADF:ADR:AD	0/1:255,0,255:49:3:19,9:11,8:30,17
A887R43	chrXV_DBVPG6765	794339	.	TA	T	222	.	INDEL;IDV=25;IMF=0.438596;DP=57;VDB=0.528599;SGB=-0.692831;MQSB=0.907524;MQ0F=0;ICB=1;HOB=0.5;AC=1;AN=2;DP4=14,14,10,14;MQ=49;SF=0;ANN=T|frameshift_variant|HIGH|YOR261C|DBVPG6765_15G03800|transcript|DBVPG6765_15T03800.1|protein_coding|1/1|c.337delT|p.Tyr113fs|337/1017|337/1017|113/338||,T|upstream_gene_variant|MODIFIER|YOR259C|DBVPG6765_15G03780|transcript|DBVPG6765_15T03780.1|protein_coding||c.-…	GT:PL:DP:SP:ADF:ADR:AD	0/1:255,0,255:52:2:14,10:14,14:28,24
