## Additional file 7 for "Accurate tracking of the mutational landscape of diploid hybrid genomes"

### Sheet: NA x WE - DBVPG6765.TableCNV.Fi
DBVPG6765.TableCNV.Filtered
sample	chr	start	end	copy number	status	WilcoxonRankSumTestPvalue	KolmogorovSmirnovPvalue	gained/lost allele
A887R47	X_DBVPG6765	13068	33396	3	gain	4.08074288690942e-16	0	WE
A887R48	V_DBVPG6765	0	576784	3	gain	0	0	NA
A887R53	III_DBVPG6765	0	327289	3	gain	1.8851617964992e-230	0	NA
A887R53	XIII_DBVPG6765	0	913017	3	gain	0	0	NA
A887R54	IV_DBVPG6765	0	1488087	3	gain	1.32527889061092e-95	0	NA

### Sheet: NA x WE - Rate NA x WE
Rate NA x WE
A887R47	1	1.87843e-11
A887R48	1	1.87843e-11
A887R49	0	0
A887R50	0	0
A887R51	0	0
A887R52	0	0
A887R53	2	3.75686e-11
A887R54	1	1.87843e-11
genome length	23723662
mean	1.17402e-11
SD	1.3976e-11

### Sheet: N17 x WE - DBVPG6765.TableCNV.F
DBVPG6765.TableCNV.Filtered
sample	chr	start	end	copy number	status	WilcoxonRankSumTestPvalue	KolmogorovSmirnovPvalue	gained/lost allele
A887R23	V_DBVPG6765	0	576784	3	gain	0	0	WE
A887R24	I_DBVPG6765	0	215496	1	loss	8.96224265753287e-148	0	N17
A887R24	III_DBVPG6765	111780	127650	1	loss	9.67153843352714e-07	0.000118332985954317	-
A887R26	II_DBVPG6765	0	795659	3	gain	6.64437970347121e-114	0	N17
A887R26	XV_DBVPG6765	1026142	1028083	0	loss	0.00274391345007496	0.00500796559079286

### Sheet: N17 x WE - Rate N17 x WE
Rate N17 x WE
A887R20	0	0
A887R21	0	0
A887R22	0	0
A887R23	1	1.88996e-11
A887R24	2	3.77992e-11
A887R25	0	0
A887R26	1	1.88996e-11
A887R27	0	0
genome length	23833855
mean	9.4498e-12
SD	1.42868e-11

### Sheet: WE - DBVPG6765.TableCNV.Filtere
DBVPG6765.TableCNV.Filtered
sample	chr	start	end	copy number	status	WilcoxonRankSumTestPvalue	KolmogorovSmirnovPvalue
A887R38	XV_DBVPG6765	1833	1120088	3	gain	2.09567024178736e-07	3.15716681686951e-08
A887R39	III_DBVPG6765	0	327289	3	gain	1.66279244085278e-114	0
A887R39	VII_DBVPG6765	0	1070236	3	gain	5.15435086275919e-75	0
A887R44	XIV_DBVPG6765	579084	581010	1	loss	0.00411958945492245	0.00908522312165716

### Sheet: WE - Rate WE
Rate WE
A887R38	1	1.89631e-11
A887R39	2	3.79261e-11
A887R40	0	0
A887R41	0	0
A887R42	0	0
A887R43	0	0
A887R44	1	1.89631e-11
A887R45	0	0
genome length	23626376
mean	9.48154e-12
SD	1.43347e-11

### Sheet: N17 - N17.TableCNV.Filtered
N17.TableCNV.Filtered
sample	chr	start	end	copy number	status	WilcoxonRankSumTestPvalue	KolmogorovSmirnovPvalue
A887R7	XII_N17	0	1023116	3	gain	0	0

### Sheet: N17 - Rate N17
Rate N17
A887R2	0	0
A887R3	0	0
A887R4	0	0
A887R5	0	0
A887R6	0	0
A887R7	1	1.75063e-11
A887R8	0	0
A887R9	0	0
genome length	24041334
mean	2.18829e-12
SD	6.18942e-12
