## Additional file 9 for "Accurate tracking of the mutational landscape of diploid hybrid genomes"

### Sheet: Generations - Table S8. Number 
Table S8. Number of generations per single-cell bottleneck
background	mean	SD	total for 120 SCB
N17 homozygous diploid	19.8	0.6	2376
WE homozygous diploid	18.6	0.9	2232
YPS128/DBVPG6765	18.7	1	2244
N17/DBVPG6765	18.5	1.3	2220
