## Additional file 10 for "Accurate tracking of the mutational landscape of diploid hybrid genomes"

### Sheet: Sheet 1 - Table S10. Coverage s
Table S10. Coverage statistics - The mean mutation rates and the corresponding standard deviations.
Background	SNVs		indels		LOHs		CNVs
	mean	SD	mean	SD	mean	SD	mean	SD
YPS128 x DBVPG6765	1.49e-10	4.7e-11	7.4e-12	1.03e-11	2.68e-10	7.8e-11	1.17e-11	1.4e-11
N17 x DBVPG6765	2.24e-10	6e-11	1e-11	1.52e-11	1.25e-10	3.5e-11	9.5e-12	1.43e-11
DBVPG6765 x DBVPG6765	2.82e-10	1.02e-10	1.5e-11	2.33e-11	NA	NA	9.5e-12	1.43e-11
N17 x N17	7.27e-11	4.65e-11	4.69e-12	8.69e-12	NA	NA	2.19e-12	6.19e-12
