## Additional file 11 for "Accurate tracking of the mutational landscape of diploid hybrid genomes"

### Sheet: Sheet 1 - Table S10. Coverage s
Table S10. Coverage statistics - Coverage statistics, after duplicates removal, for all the samples reported in this study.
Experimental Protocol	Sample	Reference for Mapping	Covered Reference Sites [bp]	% Reference Covered	Reference Length [bp]	Average Depth
MAL SK1/SK1 TSA1∆	A452R14	S288C	12198852	99.6399	12242942	86.6934
MAL DBVPG6765/YPS128	A887R46	DBVPG6765	11863201	99.7334	11894910	72.4539
MAL DBVPG6765/YPS128	A887R47	DBVPG6765	11862514	99.7276	11894910	70.0318
MAL DBVPG6765/YPS128	A887R48	DBVPG6765	11862196	99.725	11894910	67.5412
MAL DBVPG6765/YPS128	A887R49	DBVPG6765	11861583	99.7198	11894910	65.0304
MAL DBVPG6765/YPS128	A887R50	DBVPG6765	11855993	99.6728	11894910	73.3069
MAL DBVPG6765/YPS128	A887R51	DBVPG6765	11863044	99.7321	11894910	71.8414
MAL DBVPG6765/YPS128	A887R52	DBVPG6765	11862283	99.7257	11894910	81.1137
MAL DBVPG6765/YPS128	A887R53	DBVPG6765	11861343	99.7178	11894910	82.2569
MAL DBVPG6765/YPS128	A887R54	DBVPG6765	11794682	99.1574	11894910	73.6434
MAL DBVPG6765/N17	A887R19	DBVPG6765	11841061	99.5473	11894910	68.2643
MAL DBVPG6765/N17	A887R20	DBVPG6765	11831783	99.4693	11894910	64.5625
MAL DBVPG6765/N17	A887R21	DBVPG6765	11838051	99.522	11894910	63.9862
MAL DBVPG6765/N17	A887R22	DBVPG6765	11838186	99.5231	11894910	66.2422
MAL DBVPG6765/N17	A887R23	DBVPG6765	11766936	98.9241	11894910	65.7672
MAL DBVPG6765/N17	A887R24	DBVPG6765	11842041	99.5555	11894910	67.4926
MAL DBVPG6765/N17	A887R25	DBVPG6765	11826286	99.4231	11894910	71.1144
MAL DBVPG6765/N17	A887R26	DBVPG6765	11768437	98.9367	11894910	72.4961
MAL DBVPG6765/N17	A887R27	DBVPG6765	11823847	99.4026	11894910	69.2236
MAL N17 homozygous diploid	A887R1	N17	12039801	99.568	12092034	83.526
MAL N17 homozygous diploid	A887R2	N17	12040079	99.5703	12092034	82.6859
MAL N17 homozygous diploid	A887R3	N17	11994343	99.1921	12092034	79.8887
MAL N17 homozygous diploid	A887R4	N17	12037715	99.5508	12092034	76.808
MAL N17 homozygous diploid	A887R5	N17	12040844	99.5767	12092034	84.0132
MAL N17 homozygous diploid	A887R6	N17	12039461	99.5652	12092034	77.81
MAL N17 homozygous diploid	A887R7	N17	12038099	99.554	12092034	72.9119
MAL N17 homozygous diploid	A887R8	N17	11988765	99.146	12092034	76.4815
MAL N17 homozygous diploid	A887R9	N17	12032676	99.5091	12092034	66.2013
MAL DBVPG6765 homozygous diploid	A887R37	DBVPG6765	11874982	99.8325	11894910	84.3996
MAL DBVPG6765 homozygous diploid	A887R38	DBVPG6765	11875081	99.8333	11894910	83.4305
MAL DBVPG6765 homozygous diploid	A887R39	DBVPG6765	11873587	99.8207	11894910	76.3444
MAL DBVPG6765 homozygous diploid	A887R40	DBVPG6765	11875829	99.8396	11894910	81.3435
MAL DBVPG6765 homozygous diploid	A887R41	DBVPG6765	11872980	99.8156	11894910	71.307
MAL DBVPG6765 homozygous diploid	A887R42	DBVPG6765	11875342	99.8355	11894910	74.7492
MAL DBVPG6765 homozygous diploid	A887R43	DBVPG6765	11875029	99.8329	11894910	75.0668
MAL DBVPG6765 homozygous diploid	A887R44	DBVPG6765	11875397	99.836	11894910	78.2192
MAL DBVPG6765 homozygous diploid	A887R45	DBVPG6765	11874983	99.8325	11894910	84.0992
RTG UWOPS03-461.4//YPS128	A347R12	UWOPS034614	11792630	99.7556	11821525	138.473
RTG UWOPS03-461.4//YPS128	A347R6	UWOPS034614	11790177	99.7348	11821525	113.61
